# Ribosomal RNA Synthesis is a Lethal Vulnerability During Reductive Stress In *C*. *elegans*

**DOI:** 10.1101/2025.11.24.690266

**Authors:** Jen F. Rotti, Fasih Ahsan, Nicole L. Stuhr, Sinclair Emans, Alexander Soukas, Armen Yerevanian

## Abstract

Reductive stress has remained underappreciated as a significant disrupter of redox homeostasis. Recent studies have begun to link the accumulation of NADH and NADPH to the development and progression of metabolic diseases such as cancer, cardiac disease, and diabetes. Further research is needed to understand how cellular responses to reductive stress are governed. In this study we use the nematode *Caenorhabditis elegans* to examine the phenomenon of catastrophic reductive-death caused by combined biguanide treatment and *fasn-1* deficiency. This process of synergistic reductive stress correlates with aberrant alternations in nucleolar morphology. The absence of *fasn-1* activity blocks phenformin-mediated reduction in nucleolar size in the hypodermis, potentially resulting in enhanced translation. We find that loss-of-function and RNAi-based knockdown of the catalytic RNA exosome subunit *crn-3* significantly increases resistance to toxic reductive stress. Multiple other genes involved in rRNA synthesis recapitulate this phenotype. We postulate that this reversal of reductive death can be attributed to impaired ribosomal RNA biogenesis that promotes tolerance of the accumulation of reducing equivalents NADPH and NADH and preventing the accumulation of GSH. Overall, we identify a novel mechanism by which pathologic states of reductive stress-related diseases can be ameliorated.
