## Supplemental Tables S1-S3 for "Ribosomal RNA Synthesis is a Lethal Vulnerability During Reductive Stress In *C*. *elegans*"

### Sheet: Tab Descriptions
Tab	Figure	Figure Title	Figure Panel Description
ST1	Figure 2	Genetic Mutation of crn-3 Delays Onset of Accelerated Death In fasn-1 Deficient Animals Treated with Phenformin	(A-B) Lifespan analyses of (A) wild-type and (B) crn-3(ok2269) animals fed EV or fasn-1 RNAi and treated with either water vehicle treatment or 4.5 mM phenformin from L4 of development (C) Mean lifespan.
ST2	Supplementary Figure 2	Genetic Mutation of bud-23 Does not Reverse Post-Developmental Reductive Death	(A-B) Lifespan analyses of (A) wild-type and (B) bud-23(tm578) animals. (C) Mean lifespans of N2 wild-type animals vs bud-23(tm578) animals
ST3	Supplmentary Figure 3	Hypodermal Expression of fasn-1 Protects Against Reductive Death	(B-D) Lifespan analysis of (B) N2 wildtype C) hypodermal specific RNAi competent animals (D) intestinal specific RNAi competent animals

### Sheet: ST1
Strain	Treatment	# Worms	Mean Lifespan (Days)	Standard Error	95% Confidence Interval	Median Lifespan (50% morality) (Days)	Bonferroni adjusted p value	Notes (Figure 2a - 2b performed in tandem)		Strain	Treatment	# Worms	Mean Lifespan (Days)	Standard Error	95% Confidence Interval	Median Lifespan (50% morality) (Days)	Bonferroni adjusted p value	Notes (Figure 2a - 2b performed in tandem)		Strain	Treatment		Strain	Treatment	Bonferroni adjusted p value	Notes (Figure 2a - 2b performed in tandem)
N2	EV, Vehicle	180	15.94	0.3	15.36 ~ 16.53	15		Figure 2A, Replicate 1, [N2]		crn-3(ok2269)	EV, Vehicle	209	14.65	0.25	14.16 ~ 15.14	15		Figure 2B Replicate 1, [crn-3(ok2269)]		N2	EV, Vehicle	vs	crn-3(ok2269)	EV, Vehicle	p = 0.0059	Figure 2C, Replicate 1
	EV, 4.5 mM Phenformin	205	23.79	0.3	23.20 ~ 24.37	26	vs EV, Vehicle, p > 0.0001				EV, 4.5 mM Phenformin	242	15.88	0.34	15.20 ~ 16.55	15	vs EV, Vehicle, p = 0.0022				EV, 4.5 mM Phenformin			EV, 4.5 mM Phenformin	p < 0.0001
	fasn-1 RNAi, Vehicle	185	15.78	0.24	15.30 ~ 16.26	18	vs EV, Vehicle, p > 0.05				fasn-1 RNAi, Vehicle	237	14.47	0.19	14.10 ~ 14.84	15	vs EV, Vehicle, p > 0.05				fasn-1 RNAi, Vehicle			fasn-1 RNAi, Vehicle	p = 0.000015
	fasn-1 RNAi, 4.5 mM Phenformin	152	8.91	0.23	8.46 ~ 9.37	8	vs EV, Vehicle, p < 0.0001				fasn-1 RNAi, 4.5 mM Phenformin	225	12.96	0.25	12.47 ~ 13.45	13	vs EV, Vehicle, p = 0.0001				fasn-1 RNAi, 4.5 mM Phenformin			fasn-1 RNAi, 4.5 mM Phenformin	p < 0.0001
							vs EV, 4.5 mM Phenformin, p < 0.0001										vs EV, 4.5 mM Phenformin, p < 0.0001
							vs fasn-1 RNAi, Vehicle, p < 0.0001										vs fasn-1 RNAi, Vehicle, p = 0.0032			Strain	Treatment		Strain	Treatment	Bonferroni adjusted p value	Notes (Figure 2a - 2b performed in tandem)
N2	EV, Vehicle	188	16.65	0.29	16.08 ~ 17.22	15		Figure 2A, Replicate 2, [N2]		crn-3(ok2269)	EV, Vehicle	192	14.63	0.23	14.18 ~ 15.07	14		Figure 2B, Replicate 2, [crn-3(ok2269)]		N2	EV, Vehicle	vs	crn-3(ok2269)	EV, Vehicle	p < 0.0001	Figure 2C, Replicate 2
	EV, 4.5 mM Phenformin	166	24.37	0.39	23.60 ~ 25.14	26	vs EV, Vehicle, p < 0.0001				EV, 4.5 mM Phenformin	199	20.12	0.38	19.38 ~ 20.86	19	vs EV, Vehicle, p < 0.0001				EV, 4.5 mM Phenformin			EV, 4.5 mM Phenformin	p < 0.0001
	fasn-1 RNAi, Vehicle	195	15.39	0.2	15.00 ~ 15.79	15	vs EV, Vehicle, p = 0.0021				fasn-1 RNAi, Vehicle	204	14.65	0.25	14.16 ~ 15.13	14	vs EV, Vehicle, p > 0.05				fasn-1 RNAi, Vehicle			fasn-1 RNAi, Vehicle	p=0.0359
	fasn-1 RNAi, 4.5 mM Phenformin	187	8.27	0.25	7.78 ~ 8.76	8	vs EV, Vehicle,p < 0.0001				fasn-1 RNAi, 4.5 mM Phenformin	176	9.9	0.25	9.41 ~ 10.39	10	vs EV, Vehicle, p < 0.0001				fasn-1 RNAi, 4.5 mM Phenformin			fasn-1 RNAi, 4.5 mM Phenformin	p=0.0000067
							vs EV, 4.5 mM Phenformin, p < 0.0001										vs EV, 4.5 mM Phenformin, p < 0.0001
							vs fasn-1 RNAii, Vehicle, p < 0.0001										vs fasn-1 RNAi, Vehicle,p < 0.0001			Strain	Treatment		Strain	Treatment	Bonferroni adjusted p value	Notes (Figure 2a - 2b performed in tandem)
N2	EV, Vehicle	219	15.8	0.24	15.33 ~ 16.27	16		Figure 2A, Replicate 3, [N2]		crn-3(ok2269)	EV, Vehicle	213	13.61	0.21	13.19 ~ 14.02	13		Figure 2B, Replicate 3, [crn-3(ok2269)]		N2	EV, Vehicle	vs	crn-3(ok2269)	EV, Vehicle	p < 0.0001	Figure 2C, Replicate 3
	EV, 4.5 mM Phenformin	206	24.16	0.31	23.55 ~ 24.77	25	vs EV, Vehicle, p < 0.0001				EV, 4.5 mM Phenformin	209	16.49	0.27	15.97 ~ 17.01	16	vs EV, Vehicle, p < 0.0001				EV, 4.5 mM Phenformin			EV, 4.5 mM Phenformin	p < 0.0001
	fasn-1 RNAi, Vehicle	218	17.11	0.17	16.78 ~ 17.45	19	vs EV, Vehicle, p = 0.0899				fasn-1 RNAi, Vehicle	241	13.77	0.18	13.41 ~ 14.13	13	vs EV, Vehicle, p > 0.05				fasn-1 RNAi, Vehicle			fasn-1 RNAi, Vehicle	p < 0.0001
	fasn-1 RNAi, 4.5 mM Phenformin	205	6.92	0.23	6.48 ~ 7.37	6	vs EV, Vehicle, p < 0.0001				fasn-1 RNAi, 4.5 mM Phenformin	230	9.48	0.19	9.11 ~ 9.86	8	vs EV, Vehicle, p < 0.0001				fasn-1 RNAi, 4.5 mM Phenformin			fasn-1 RNAi, 4.5 mM Phenformin	p < 0.0001
							vs EV, 4.5 mM Phenformin, p < 0.0001										vs EV, 4.5 mM Phenformin, p < 0.0001
							vs fasn-1 RNAi, Vehicle, p < 0.0001										vs fasn-1 RNAi, Vehicle, p < 0.0001
oasis Input
	Biological Repicate 1				Biological Repicate 2						Biological Repicate 3
	% N2, EV, vehicle				% N2, EV, vehicle						% N2, EV, vehicle
	# day	Dead	Censored		# days	dead	censored				# days	dead	censored
	1	0			1	0					1	0
	7	2			6	0					3	0
	8	5			8	0					4	0
	11	22			11	16					6	0
	13	38			13	33					8	0
	15	26			15	50					11	37
	18	54			18	50					13	49
	20	16			20	21					16	65
	22	11			22	8					19	37
	26	6			26	5					21	20
					29	4					23	11
					34	1
	% N2, EV, 4.5 mM phenformin				% N2, EV, 4.5 mM phenformin						% N2, EV, 4.5 mM phenformin
	# day	Dead	Censored		# days	dead	censored				# days	dead	censored
	1	0			1	0					1	0
	7	0			6	0					3	0
	8	0			8	0					4	0
	11	2			11	4					6	0
	13	5			13	4					8	3
	15	0			15	3					11	2
	18	22			18	12					13	4
	20	19			20	16					16	7
	22	48			22	29					19	14
	26	78			26	54					21	21
	29	25			29	34					23	27
	34	6			34	10					25	52
											27	49
											30	25
											33	2
	% N2, fasn-1 RNAi, vehicle				% N2, fasn-1 RNAi, vehicle						% N2, fasn-1 RNAi, vehicle
	# day	Dead	Censored		# days	dead	censored				# days	dead	censored
	1	0			1	0					1	0
	7	0			6	0					3	0
	8	7			8	4					4	0
	11	26			11	17					6	0
	13	23			13	42					8	0
	15	31			15	57					11	4
	18	76			18	62					13	33
	20	19			20	10					16	71
	22	3			22	3					19	94
											21	16
	% N2, fasn-1 RNAi, 4.5 mM phenformin				% N2, fasn-1 RNAi, 4.5 mM phenformin						% N2, fasn-1 RNAi, 4.5 mM phenformin
	# day	Dead	Censored		# days	dead	censored				# days	dead	censored
	1	0			1	0					1	0
	7	50			6	75					3	3
	8	69			8	72					4	36
	11	13			11	28					6	100
	13	7			13	6					8	45
	15	5			15	1					11	11
	18	8			18	2					13	3
					20	1					16	1
					22	0					19	0
					26	0					21	4
					29	1					23	2
					34	1
	d				% crn-3(ok2269), EV, vehicle						% crn-3(ok2269), EV, vehicle
	# day	Dead	Censored		# days	dead	censored				# days	dead	censored
	1	0			1	0					1	0
	7	2			5	0					3	0
	8	7			7	2					4	0
	11	36			10	19					6	0
	13	55			12	45					8	0
	15	57			14	50					11	85
	18	32			17	54					13	68
	20	7			19	12					16	29
	22	7			21	8					19	21
	26	6			25	2					21	7
											23	3
	% crn-3(ok2269), EV, 4.5 mM phenformin				% crn-3(ok2269), EV, 4.5 mM phenformin						% crn-3(ok2269), EV, 4.5 mM phenformin
	# day	Dead	Censored		# days	dead	censored				# days	dead	censored
	1	0			1	0					1	0
	7	10			5	0					3	0
	8	14			7	2					4	0
	11	50			10	9					6	0
	13	26			12	8					8	11
	15	34			14	13					11	27
	18	42			17	36					13	17
	20	21			19	38					16	54
	22	21			21	33					19	72
	26	24			25	40					21	18
					28	13					23	10
					33	7
	% crn-3(ok2269), fasn-1 RNAi, vehicle				% crn-3(ok2269), fasn-1 RNAi, vehicle						% crn-3(ok2269), fasn-1 RNAi, vehicle
	# day	Dead	Censored		# days	dead	censored				# days	dead	censored
	1	0			1	0					1	0
	7	1			5	0					3	0
	8	0			7	2					4	0
	11	57			10	17					6	0
	13	53			12	57					8	0
	15	65			14	56					11	82
	18	49			17	47					13	77
	20	9			19	12					16	52
	22	2			21	4					19	23
	26	1			25	9					21	7
	% crn-3(ok2269), fasn-1 RNAi, 4.5 mM phenformin				% crn-3(ok2269), fasn-1 RNAi, 4.5 mM phenformin						% crn-3(ok2269), fasn-1 RNAi, 4.5 mM phenformin
	# day	Dead	Censored		# days	dead	censored				# days	dead	censored
	1	0			1	0					1	0
	7	7			5	8					3	2
	8	29			7	55					4	3
	11	68			10	68					6	25
	13	52			12	25					8	101
	15	29			14	9					11	70
	18	21			17	6					13	17
	20	10			19	0					16	6
	22	9			21	4					19	4
					25	1					21	2

### Sheet: ST2
Strain	Treatment	# Worms	Mean Lifespan (Days)	Standard Error	95% Confidence Interval	Median Lifespan (50% morality) (Days)	Bonferroni adjusted p value	Notes ( performed in tandem)		Strain	Treatment	# Worms	Mean Lifespan (Days)	Standard Error	95% Confidence Interval	Median Lifespan (50% morality) (Days)	Bonferroni adjusted p value	Notes ( performed in tandem)		Strain	Treatment		Strain	Treatment	Bonferroni adjusted p value	Notes (Figure 2a - 2b performed in tandem)
N2	EV, Vehicle	53	17.45	0.55	16.37 ~ 18.54	18		Supplmentary Figure 2A, Replicate 1, [N2]		bud-23 (tm578)	EV, Vehicle	64	14.78	0.66	13.49 ~ 16.07	12		Supplmentary Figure 2B, [bud-23 (tm578)]		N2	EV, Vehicle	vs	bud-23 (tm578)	EV, Vehicle	p = 0.0314	Supplmentary Figure 2C, Replicate 1
	EV, 4.5 mM Phenformin	55	24.55	0.63	23.30 ~ 25.79	26	vs EV, Vehicle, p < 0.0001				EV, 4.5 mM Phenformin	59	11.97	0.89	10.22 ~ 13.71	10	vs EV, Vehicle, p = 0.1218				EV, 4.5 mM Phenformin			EV, 4.5 mM Phenformin	p < 0.0001
	fasn-1 RNAi, Vehicle	65	15.17	0.35	14.49 ~ 15.85	15	vs EV, Vehicle, p = 0.0027				fasn-1 RNAi, Vehicle	65	15.52	0.55	14.44 ~ 16.61	14	vs EV, Vehicle, p > 0.05				fasn-1 RNAi, Vehicle			fasn-1 RNAi, Vehicle	p > 0.05
	fasn-1 RNAi, 4.5 mM Phenformin	55	8.91	0.53	7.86 ~ 9.95	8	vs EV, Vehicle, p < 0.0001				fasn-1 RNAi, 4.5 mM Phenformin	61	8.03	0.64	6.78 ~ 9.28	5	vs EV, Vehicle, p < 0.0001				fasn-1 RNAi, 4.5 mM Phenformin			fasn-1 RNAi, 4.5 mM Phenformin	p > 0.05
							vs EV, 4.5 mM Phenformin, p < 0.0001										vs EV, 4.5 mM Phenformin, p = 0.0065
							vs fasn-1 RNAi, Vehicle, p < 0.0001										vs fasn-1 RNAi, Vehicle, p < 0.0001			Strain	Treatment		Strain	Treatment	Bonferroni adjusted p value	Notes (Figure 2a - 2b performed in tandem)
N2	EV, Vehicle	72	16.63	0.44	15.75 ~ 17.50	15		Supplmentary Figure 2A, Replicate 2, [N2]		bud-23 (tm578)	EV, Vehicle	73	15.22	0.53	14.17 ~ 16.26	14		Supplmentary Figure 2B, Replicate 2, [bud-23 (tm578)]		N2	EV, Vehicle	vs	bud-23 (tm578)	EV, Vehicle	p =0.2396	Supplmentary Figure 2C, Replicate 2
	EV, 4.5 mM Phenformin	52	22.94	0.75	21.48 ~ 24.41	22	vs EV, Vehicle,p < 0.0001				EV, 4.5 mM Phenformin	68	15.1	1.02	13.11 ~ 17.10	14	vs EV, Vehicle, p > 0.05				EV, 4.5 mM Phenformin			EV, 4.5 mM Phenformin	p=0.000039
	fasn-1 RNAi, Vehicle	66	14.92	0.35	14.23 ~ 15.62	15	vs EV, Vehicle, p =0.0213				fasn-1 RNAi, Vehicle	64	15.45	0.5	14.48 ~ 16.43	14	vs EV, Vehicle, p > 0.05				fasn-1 RNAi, Vehicle			fasn-1 RNAi, Vehicle	p > 0.05
	fasn-1 RNAi, 4.5 mM Phenformin	66	8.2	0.49	7.23 ~ 9.17	8	vs EV, Vehicle, p < 0.0001				fasn-1 RNAi, 4.5 mM Phenformin	51	8.53	0.55	7.46 ~ 9.60	7	vs EV, Vehicle, p < 0.0001				fasn-1 RNAi, 4.5 mM Phenformin			fasn-1 RNAi, 4.5 mM Phenformin	p > 0.05
							vs EV, 4.5 mM Phenformin, p < 0.0001										vs EV, 4.5 mM Phenformin, p < 0.0001
							vs fasn-1 RNAi, Vehicle, p < 0.0001										vs fasn-1 RNAi, Vehicle, p < 0.0001			Strain	Treatment		Strain	Treatment	Bonferroni adjusted p value	Notes (Figure 2a - 2b performed in tandem)
N2	EV, Vehicle	63	16.02	0.51	15.01 ~ 17.02	15		Supplmentary Figure 2A, Replicate 3, [N2]		bud-23 (tm578)	EV, Vehicle	74	16.42	0.76	14.93 ~ 17.91	14		Supplmentary Figure 2B, Replicate 3, [bud-23 (tm578)]		N2	EV, Vehicle	vs	bud-23 (tm578)	EV, Vehicle	p > 0.05	Supplmentary Figure 2C, Replicate 3
	EV, 4.5 mM Phenformin	59	25.46	0.62	24.24 ~ 26.68	26	vs EV, Vehicle, p < 0.0001				EV, 4.5 mM Phenformin	49	15.08	1.28	12.56 ~ 17.60	14	vs EV, Vehicle, p > 0.05				EV, 4.5 mM Phenformin			EV, 4.5 mM Phenformin	p = 0.000000067
	fasn-1 RNAi, Vehicle	64	16.11	0.33	15.45 ~ 16.76	18	vs EV, Vehicle, p > 0.05				fasn-1 RNAi, Vehicle	66	14.47	0.46	13.57 ~ 15.37	14	vs EV, Vehicle, p = 0.2349				fasn-1 RNAi, Vehicle			fasn-1 RNAi, Vehicle	p = 0.0403
	fasn-1 RNAi, 4.5 mM Phenformin	66	7.8	0.23	7.34 ~ 8.26	8	vs EV, Vehicle, p < 0.0001				fasn-1 RNAi, 4.5 mM Phenformin	62	8.55	0.44	7.68 ~ 9.42	10	vs EV, Vehicle, p < 0.0001				fasn-1 RNAi, 4.5 mM Phenformin			fasn-1 RNAi, 4.5 mM Phenformin	p = 0.8841
							vs EV, 4.5 mM Phenformin, p < 0.0001										vs EV, 4.5 mM Phenformin, p = 0.0000056
							vs fasn-1 RNAi, Vehicle, p < 0.0001										vs fasn-1 RNAi, Vehicle, p < 0.0001
Oasis Input
% N2, EV, vehicle				% N2, EV, vehicle						% N2, EV, vehicle
# days	dead	censored		# days	dead	censored				# days	dead	censored
1	0			1	0					1	0
6	0			6	0					6	0
8	0			8	0					8	0
11	3			11	6					11	7
13	7			13	12					13	14
15	12			15	20					15	18
18	16			18	18					18	16
20	9			20	10					20	2
22	3			22	2					22	3
26	0			26	3					26	2
29	3			29	1					29	0
										34	1
% N2, EV, 4.5 mM phenformin				% N2, EV, 4.5 mM phenformin						% N2, EV, 4.5 mM phenformin
# days	dead	censored		# days	dead	censored				# days	dead	censored
1	0			1	0					1	0
6	0			6	0					6	0
8	0			8	0					8	0
11	1			11	2					11	1
13	1			13	3					13	0
15	0			15	1					15	2
18	3			18	6					18	3
20	8			20	6					20	2
22	10			22	8					22	11
26	17			26	17					26	20
29	12			29	7					29	15
34	3			34	2					34	5
% N2, fasn-1 RNAi, vehicle				% N2, fasn-1 RNAi, vehicle						% N2, fasn-1 RNAi, vehicle
# days	dead	censored		# days	dead	censored				# days	dead	censored
1	0			1	0					1	0
6	0			6	0					6	0
8	2			8	2					8	0
11	5			11	5					11	7
13	14			13	22					13	6
15	23			15	16					15	18
18	17			18	17					18	28
20	3			20	3					20	4
22	1			22	1					22	1
% N2, fasn-1 RNAi, 4.5 mM phenformin				% N2, fasn-1 RNAi, 4.5 mM phenformin						% N2, fasn-1 RNAi, 4.5 mM phenformin
# days	dead	censored		# days	dead	censored				# days	dead	censored
1	0			1	0					1	0
6	16			6	32					6	27
8	25			8	21					8	26
11	9			11	7					11	12
13	1			13	4					13	1
15	1			15	0
18	1			18	1
20	1			20	0
22	0			22	0
26	0			26	0
29	1			29	0
				34	1
% bud-23 (tm578), EV, vehicle				% bud-23 (tm578), EV, vehicle						% bud-23 (tm578), EV, vehicle
# days	dead	censored		# days	dead	censored				# days	dead	censored
1	0			1	0					1	0
5	0			5	0					5	0
7	1			7	0					7	2
10	12			10	8					10	9
12	20			12	18					12	18
14	9			14	19					14	16
17	10			17	15					17	8
19	4			19	5					19	3
21	3			21	5					21	4
25	2			25	0					25	6
28	1			28	1					28	4
33	2			33	2					33	4
% bud-23 (tm578), EV, 4.5 mM phenformin				% bud-23 (tm578), EV, 4.5 mM phenformin						% bud-23 (tm578), EV, 4.5 mM phenformin
# days	dead	censored		# days	dead	censored				# days	dead	censored
1	0			1	0					1	0
5	8			5	11					5	8
7	12			7	8					7	10
10	19			10	10					10	4
12	5			12	4					12	1
14	3			14	6					14	3
17	0			17	5					17	8
19	2			19	3					19	2
21	3			21	6					21	2
25	4			25	8					25	3
28	2			28	3					28	4
33	1			33	4					33	4
% bud-23 (tm578), fasn-1 RNAi, vehicle				% bud-23 (tm578), fasn-1 RNAi, vehicle						% bud-23 (tm578), fasn-1 RNAi, vehicle
# days	dead	censored		# days	dead	censored				# days	dead	censored
1	0			1	0					1	0
5	0			5	0					5	0
7	0			7	0					7	0
10	15			10	10					10	13
12	7			12	9					12	15
14	11			14	13					14	12
17	10			17	18					17	16
19	15			19	8					19	8
21	3			21	3					21	0
25	3			25	2					25	1
28	1			28	1					28	1
% bud-23 (tm578), fasn-1 RNAi, 4.5 mM phenformin				% bud-23 (tm578), fasn-1 RNAi, 4.5 mM phenformin						% bud-23 (tm578), fasn-1 RNAi, 4.5 mM phenformin
# days	dead	censored		# days	dead	censored				# days	dead	censored
1	0			1	0					1	0
5	33			5	18					5	22
7	4			7	9					7	8
10	15			10	15					10	20
12	6			12	5					12	8
14	1			14	2					14	2
17	0			17	0					17	0
19	0			19	1					19	1
21	0			21	0					21	1
25	0			25	1
28	1
33	1

### Sheet: ST3
Strain	Treatment	# Worms	Mean Lifespan (Days)	Standard Error	95% Confidence Interval	Median Lifespan (50% morality) (Days)	Bonferroni adjusted p value	Associated Figure		Strain	Treatment	# Worms	Mean Lifespan (Days)	Standard Error	95% Confidence Interval	Median Lifespan (50% morality) (Days)	Bonferroni adjusted p value	Associated Figure		Strain	Treatment	# Worms	Mean Lifespan (Days)	Standard Error	95% Confidence Interval	Median Lifespan (50% morality) (Days)	Bonferroni adjusted p value	Associated Figure			Strain	Treatment		Strain	Treatment	Bonferroni adjusted p value	Associated Figure
N2	EV, Vehicle	92	19.28	0.37	18.56 ~ 20.00	20		Figure S3 B, [N2]		rde-1(ne219); xkIs99[wrt-2p::rde-1::unc-54 3'UTR]	EV, Vehicle	102	20.22	0.4	19.43 ~ 21.00	20		Figure S3 C, rde-1(ne219); xkIs99[wrt-2p::rde-1::unc-54 3'UTR]		sid-1(qt9); alxIs6[vha-6p::SID-1::SL2::GFP]	EV, Vehicle	70	19.66	0.46	18.75 ~ 20.56	20		Figure S3 D, sid-1(qt9); alxIs6[vha-6p::SID-1::SL2::GFP]			N2	EV, Vehicle	vs	rde-1(ne219); xkIs99[wrt-2p::rde-1::unc-54 3'UTR]	EV, Vehicle	p > 0.05	N/A
	EV, 4.5 mM Phenformin	93	29.01	0.38	28.27 ~ 29.75	28	vs EV, Vehicle, p < 0.0001				EV, 4.5 mM Phenformin	91	28.09	0.35	27.41 ~ 28.77	28	vs EV, Vehicle, p < 0.0001				EV, 4.5 mM Phenformin	94	28.45	0.39	27.68 ~ 29.22	28	vs EV, Vehicle, p < 0.0001					EV, 4.5 mM Phenformin	vs		EV, 4.5 mM Phenformin	p > 0.05
	fasn-1 RNAi, Vehicle	98	17.55	0.44	16.70 ~ 18.41	18	vs EV, Vehicle, p > 0.05				fasn-1 RNAi, Vehicle	111	17.75	0.4	16.97 ~ 18.53	18	vs EV, Vehicle,p < 0.0001				fasn-1 RNAi, Vehicle	102	17.92	0.39	17.16 ~ 18.68	18	vs EV, Vehicle, p > 0.05					fasn-1 RNAi, Vehicle	vs		fasn-1 RNAi, Vehicle	p > 0.05
	fasn-1 RNAi, 4.5 mM Phenformin	106	8.04	0.03	7.99 ~ 8.09	8	vs EV, Vehicle,p < 0.0001				fasn-1 RNAi, 4.5 mM Phenformin	94	6.09	0.05	5.98 ~ 6.19	6	vs EV, Vehicle, p < 0.0001				fasn-1 RNAi, 4.5 mM Phenformin	56	27.93	0.43	27.09 ~ 28.76	28	vs EV, Vehicle, p < 0.0001					fasn-1 RNAi, 4.5 mM Phenformin	vs		fasn-1 RNAi, 4.5 mM Phenformin	p < 0.0001
							vs EV, 4.5 mM Phenformin, p < 0.0001										vs EV, 4.5 mM Phenformin, p < 0.0001										vs EV, 4.5 mM Phenformin, p > 0.05
							vs fasn-1 RNAi, Vehicle, p < 0.0001										vs fasn-1 RNAi, Vehicle, p < 0.0001										vs fasn-1 RNAi, Vehicle, p < 0.0001				N2	EV, Vehicle	vs	sid-1(qt9); alxIs6[vha-6p::SID-1::SL2::GFP]	EV, Vehicle	p > 0.05	N/A
																																EV, 4.5 mM Phenformin	vs		EV, 4.5 mM Phenformin	p > 0.05
																																fasn-1 RNAi, Vehicle	vs		fasn-1 RNAi, Vehicle	p > 0.05
																																fasn-1 RNAi, 4.5 mM Phenformin	vs		fasn-1 RNAi, 4.5 mM Phenformin	p < 0.0001
